# PRPS activity tunes redox homeostasis in Myc-driven lymphoma

**DOI:** 10.1101/2025.01.08.632009

**Authors:** Austin C. MacMillan, Bibek Karki, Juechen Yang, Karmela R. Gertz, Samantha Zumwalde, Jay G. Patel, Maria F. Czyzyk-Krzeska, Jarek Meller, John T. Cunningham

## Abstract

Myc hyperactivation coordinately regulates numerous metabolic processes to drive lymphomagenesis. Here, we elucidate the temporal and functional relationships between the medley of pathways, factors, and mechanisms that cooperate to control redox homeostasis in Myc-overexpressing B cell lymphomas. We find that Myc overexpression rapidly stimulates the oxidative pentose phosphate pathway (oxPPP), nucleotide synthesis, and mitochondrial respiration, which collectively steers cellular equilibrium to a more oxidative state. We identify Myc-dependent hyperactivation of the phosphoribosyl pyrophosphate synthetase (PRPS) enzyme as a primary regulator of redox status in lymphoma cells. Mechanistically, we show that genetic inactivation of the PRPS2 isozyme, but not PRPS1, in MYC-driven lymphoma cells leads to elevated NADPH levels and reductive stress-mediated death. Employing a pharmacological screen, we demonstrate how targeting PRPS1 or PRPS2 elicits opposing sensitivity or resistance, respectively, to chemotherapeutic agents affecting the thioredoxin and glutathione network, thus providing a therapeutic blueprint for treating MYC-driven lymphomas.
