## Supplementary Table 1 for "PRPS activity tunes redox homeostasis in Myc-driven lymphoma"

### Sheet: Sheet1
Drug	Mechanism of action	EC50 Range	PRPS1/2 Sensitivity/Resistance?	KEY
Vitamin C	Reducing agent/ROS scavenger	10^-4 - 10^-5	ns	Antioxidants
L-carnosine	Reducing agent/ROS scavenger	10^-3 - 10^-4	ns	Protein regulation
Methylene blue	Reducing agent/ROS scavenger	10^-4 - 10^-5	ns	Transcription/nucleotide metabolism
Vitamin E	Reducing agent/ROS scavenger	N/A	ns	Ferroptosis/heme metabolism
β-mercaptoethanol	Reducing agent/ROS scavenger	10^-3 - 10^-4	ns	Dehydrogenases
L-cystine 2HCl	Cysteine dimer	N/A	ns	Apoptosis
N-acetylcysteine (NAC)	Reducing agent/ROS scavenger	10^-3 - 10^-4	PRPS1 KO resistant; PRPS2 KO sensitive	Oxidative stress
Trolox	Reducing agent/ROS scavenger	10^-3 - 10^-4	ns	Glucose metabolism
Polydatin	Antioxidant	10^-4 - 10^-5	ns	Kinases
S-adenosyl-l-methionine (SAM)	Cysteine precursor	10^-4 - 10^-5	PRPS2 KO sensitive	Transporters/receptors
TCEP	Reduces disulfide bonds	N/A	ns	ETC
Dithiothreitol (DTT)	Reduces disulfide bonds	10^-3 - 10^-4	PRPS1 KO resistant; PRPS2 KO sensitive	Folate metabolism
KEAP1-NRF2-IN-1	NRF2 activator	10^-5 - 10 ^-6	PRPS1 KO resistant; PRPS2 KO resistant	Ionophores
TBHQ	NRF2 activator	10^-5 - 10 ^-6	PRPS2 KO resistant	Immune function
BTZO1	ARE activator	10^-4 - 10^-6	ns	Lipid metabolism
Glutathione (GSH) ethyl ester	Antioxidant	10^-3 - 10^-4	ns
Mitoquinone	Mitochondrial antioxidant	10^-6 - 10^-7	PRPS1 KO resistant; PRPS2 KO resistant	*EC50 range of N/A indicates that the concentration range was not sufficient to statistically generate an EC50 value
Vatiquinone	15-lipoxygenase inhibitor	N/A	ns
Bortezomib	26S proteasomal inhibitor	10^-7 - 10^-8	ns
Homoharringtonine	Translation elongation inhibitor	N/A	PRPS1 KO resistant
Odanacatib	Cathepsin K inhibitor	N/A	ns
HSP27i	HSP27 inhibitor	10^-5 - 10 ^-6	PRPS2 KO sensitive
Carfilzomib	20S proteasomal inhibitor	10^-7 - 10^-8	ns
Actinomycin D	DNA intercalator	N/A	ns
CX-5461	RNA Pol I inhibitor	10^-5 - 10 ^-6	ns
Thiolutin	RNA Polymerase inhibitor	10^-6 - 10^-7	ns
Allopurinol	XO inhibitor	N/A	ns
JQ1	Bromodomain inhibitor	N/A	ns
Zidovudine	Reverse transcriptase inhibitor	N/A	ns
Methotrexate	DHFR inhibitor	N/A	ns
Hydroxyurea	RRM inhibitor	N/A	ns
Lometrexol	GART inhibitor	N/A	ns
5-fluorouracil	TS inhibitor	N/A	ns
RSL3	GPX4 inhibitor	10^-6 - 10^-7	PRPS2 KO resistant
Bilirubin	Heme metabolism	10^-3 - 10^-4	ns
Biliverdin	Heme metabolism	10^-5 - 10 ^-6	PRPS1 KO resistant
Tin protoporphyrin IX	HO-1 inhibitor	10^-4 - 10^-6	ns
Deferiprone	Iron chelator	N/A	ns
Erastin	VDAC inhibitor	10^-5 - 10^-7	ns
AG-120	IDH1 inhibitor	10^-3 - 10^-4	ns
AGI-6780	IDH2 inhibitor	10^-4 - 10^-5	ns
BAY-1436032	pan-IDH inhibitor	10^-4 - 10^-5	ns
GSK-864	IDH1 inhibitor	10^-5 - 10 ^-6	ns
CPI-613	PDH & αKGDH inhibitor	10^-4 - 10^-5	ns
CBR-5884	PHGDH inhibitor	10^-5 - 10 ^-6	ns
NCT-503	PHGDH inhibitor	10^-4 - 10^-5	ns
LW6	MDH2 inhibitor	10^-4 - 10^-5	ns
Brequinar	DHODH inhibitor	N/A	ns
Mycophenolic acid	IMPDH inhibitor	10^-3 - 10^-4	ns
Disulfiram	ALDH inhibitor	10^-7 - 10^-8	PRPS2 KO resistant
AXKO-0046	LDHB inhibitor	N/A	ns
A-1210477	MCL-1 inhibitor	10^-4 - 10^-5	ns
Venetoclax	BCL-2 inhibitor	10^-4 - 10^-5	ns
BTSA1	BAX activator	10^-4 - 10^-5	ns
Elesclomol	Copper ionophore; oxidizing agent	10^-8 - 10^-9	PRPS1 KO sensitive; PRPS2 KO sensitive
Compound D9	FABP4/5 inhibitor	10^-8 - 10^-9	ns
Auranofin	TRXR inhibitor	10^-8 - 10^-9	PRPS1 KO sensitive; PRPS2 KO resistant
Carmustine	GR inhibitor	10^-3 - 10^-4	PRPS1 KO sensitive; PRPS2 KO resistant
BSO	γ-GCS inhibitor	10^-5 - 10 ^-6	PRPS1 KO resistant; PRPS2 KO resistant
Hydrogen peroxide (H2O2)	Oxidizing agent	10^-4 - 10^-5	ns
β-lapachone	Oxidizing agent	N/A	ns
Doxorubicin	Topoisomerase inhibitor; free radical generation	10^-4 - 10^-5	ns
ML-385	NRF2 inhibitor	N/A	ns
Vicine	Oxidizing agent	N/A	ns
BPTES	GLS inhibitor	10^-4 - 10^-5	ns
6-aminonicotinamide (6-AN)	6PGD inhibitor	10^-4 - 10^-6	PRPS1 KO sensitive
Oxythiamine	TKT inhibitor	N/A	ns
Malic enzyme inhibitor ME1	ME1 inhibitor	10^-4 - 10^-5	ns
G6PDi-1	G6PD inhibitor	10^-5 - 10 ^-6	PRPS1 KO sensitive; PRPS2 KO resistant
Compound 3k	PKM2 inhibitor	10^-7 - 10^-8	PRPS1 KO sensitive
Shikonin	PKM2 inhibitor	10^-7 - 10^-8	PRPS1 KO sensitive
Mitapivat	PK inhibitor	10^-3 - 10^-4	ns
Myricetin	AKT inhibitor	N/A	ns
TEPP-46	PKM2 activator	10^-3 - 10^-4	ns
3-Methyladenine	PI3K inhibitor	N/A	ns
Atuveciclib	CDK9 inhibitor	10^-5 - 10 ^-6	ns
AZD-3965	MCT1 inhibitor	10^-6 - 10^-8	ns
VBI-24	Nuclear transport inhibitor	N/A	ns
7ACC1	MCT1/MCT4 inhibitor	10^-3 - 10^-4	PRPS2 KO resistant
NSC-15364	VDAC1 inhibitor	N/A	ns
VBIT-12	VDAC1 inhibitor	N/A	ns
AR-C155858	MCT1/MCT2 inhibitor	N/A	ns
MSDC-0602K	MPC inhibitor	N/A	ns
UK-5099	MPC inhibitor	N/A	ns
DHEA	Voltage-gated T-type calcium channel inhibitor	10^-3 - 10^-4	ns
Dexamethasone	GR agonist/glucocorticoid	N/A	ns
VBIT-4	VDAC1 inhibitor	10^-5 - 10 ^-6	ns
Metformin	Mitochondrial CI inhibitor	10^-3 - 10^-4	ns
Oligomycin	ATP synthase inhibitor	10^-4 - 10^-5	PRPS2 KO resistant
FCCP	Mitochondrial membrane uncoupler	10^-4 - 10^-5	PRPS1 KO sensitive; PRPS2 KO resistant
Sulfamethoxazole	DHPS inhibitor	N/A	ns
Sulfathiazole	DHPS inhibitor	N/A	ns
Nigericin Sodium Salt	Ionophore	10^-5 - 10^-7	PRPS2 KO resistant
Monensin	Ionophore	N/A	ns
Valinomycin	Ionophore	N/A	ns
Nonactin	Ionophore	N/A	ns
Carsalam	Anti-inflammatory	N/A	ns
Phenazopyridine HCl	Anti-inflammatory	10^-3 - 10^-4	PRPS1 KO sensitive; PRPS2 KO resistant
Indomethacin	COX-1/2 inhibitor	10^-3 - 10^-4	PRPS1 KO sensitive
TVB-3664	FASN inhibitor	N/A	ns
Atorvastatin	HMG-CoAR inhibitor	N/A	ns
