## Supplementary Table 2 for "PRPS activity tunes redox homeostasis in Myc-driven lymphoma"

### Sheet: Sheet1
Name	Sequence	Target	Purpose
hPRPS1 shRNA FW	CCGGGCAAGGTGGTGACTAAGAAATCTCGAGATTTCTTAGTCACCACCTTGCTTTTTG	PRPS1	shRNA
hPRPS1 shRNA REV	AATTCAAAAAGCAAGGTGGTGACTAAGAAATCTCGAGATTTCTTAGTCACCACCTTGC	PRPS1	shRNA
hPRPS2 shRNA FW	CCGGTGCAGTGCTTGTATTGGTTTAACTCGAGTTAAACCAATACAAGCACTGCATTTTTG	PRPS2	shRNA
hPRPS2 shRNA REV	AATTCAAAAATGCAGTGCTTGTATTGGTTTAACTCGAGTTAAACCAATACAAGCACTGCA	PRPS2	shRNA
non-targeting shRNA FW	CCGGCAACAAGATGAAGAGCACCAACTCGAGTTGGTGCTCTTCATCTTGTTGTTTTTG	N/A	shRNA
non-targeting shRNA REV	AATTCAAAAACAACAAGATGAAGAGCACCAACTCGAGTTGGTGCTCTTCATCTTGTTG	N/A	shRNA
PRPS1 KO sgRNA + FW	ACCGCAGCAGCCGTGATCGCTTAG	PRPS1 (top strand)	CRISPR guide
PRPS1 KO sgRNA + REV	AAACCTAAGCGATCACGGCTGCTG	PRPS1 (top strand)	CRISPR guide
PRPS1 KO sgRNA - FW	ACCGGCAGAGACCGGAACCGAAGT	PRPS1 (bottom strand)	CRISPR guide
PRPS1 KO sgRNA - REV	AAACACTTCGGTTCCGGTCTCTGC	PRPS1 (bottom strand)	CRISPR guide
PRPS2 KO sgRNA + FW	ACCGTCAGGACCTGTCCCAGCGCG	PRPS2 (top strand)	CRISPR guide
PRPS2 KO sgRNA + REV	AAACCGCGCTGGGACAGGTCCTGA	PRPS2 (top strand)	CRISPR guide
PRPS2 KO sgRNA - FW	ACCGCAGCACGATGTTGGGCATGG	PRPS2 (bottom strand)	CRISPR guide
PRPS2 KO sgRNA - REV	AAACCCATGCCCAACATCGTGCTG	PRPS2 (bottom strand)	CRISPR guide
PRPS1 D52H FW	TCGTGGAGAGCATGTCTACATTG	PRPS1 D52	Site-directed mutagenesis
PRPS1 D52H REV	ACGCTTTCTCCAATTTCCAC	PRPS1 D52	Site-directed mutagenesis
PRPS1 A87T FW	CAGGGTTACTACCGTCATCCCATG	PRPS1 A87	Site-directed mutagenesis
PRPS1 A87T REV	CTGGCTGAAGCAATCTTGCAAGC	PRPS1 A87	Site-directed mutagenesis
PRPS1 H193L FW	TGCTTTGATTCTGAAGGAACGGAAG	PRPS1 H193	Site-directed mutagenesis
PRPS1 H193L REV	AAATCCACATTCAACCGGTCTGC	PRPS1 H193	Site-directed mutagenesis
PRPS2 E39A FW	TAGCAACCAGGCGACCAGTGTCG	PRPS2 E39	Site-directed mutagenesis
PRPS2 E39A REV	AACTTCTTGGTGACCACCTTGCCCAG	PRPS2 E39	Site-directed mutagenesis
PRPS2 SEQ FW	CTGTTGCCTCCGCCACCTCCTC	PRPS2	Knockout validation
PRPS2 SEQ REV	CACCTTGCCCAGCTCCAGGCC	PRPS2	Knockout validation
PRPS1 SEQ FW	GGCGGAGTAGCAACGCAAAG	PRPS1	Knockout validation
PRPS1 SEQ REV	GTCACCACCTTGCCTAGCTC	PRPS1	Knockout validation
